# Trends in animal model preference for preclinical drug testing for type-2 diabetes and future directions

**DOI:** 10.1101/2020.03.03.973230

**Authors:** Nuno Henrique Franco, Sónia Batista Miranda, Nora Kovacs, Attila Nagy, Folahanmi Tomiwa Akinsolu, I Anna S Olsson, Orsolya Varga

**Affiliations:** Department of Preventive Medicine, Faculty of Public Health, University of Debrecen, Hungary; i3S - Instituto de Investigação e Inovação em Saúde, Universidade do Porto; IBMC - Instituto de Biologia Molecular e Celular, Universidade do Porto

**Keywords:** Type-2 Diabetes Mellitus, animal models, animal research, preclinical testing, antidiabetic drugs, reproducibility, predictive validity

## Abstract

The importance of selecting accurate animal models of disease has become increasingly salient in recent years. This is particularly important for preclinical tests carried out to predict drug efficacy and safety for humans. We mapped past and current trends in animal model selection for type-2 Diabetes Mellitus (T2DM) antidiabetic drug research, and evaluate results in light of their implications for translational research.

From data gathered from published studies on 41 orally administered antidiabetic drug classes from the ‘MEDLINE Evaluator’ web service, we found animal model choice trends within – and across – drug classes to be substantially similar, with outbred rat strains being more prevalently used, since the 1990s. The observed consistency in choice of animal models in T2DM is advantageous for replicability and comparability of experiments, but prevalence of outbred strains raises a few concerns.

In face of current criticism of the translational value of animal tests, predictive validity must be assessed on a case-by-case basis. We address some of the issues pertaining the most popular animal models in antidiabetic drug development and testing, including the lack of information on their predictive validity, and propose a ‘back translation’ approach to estimate it retrospectively.
