## Supplementary file 1 for "Trends in animal model preference for preclinical drug testing for type-2 diabetes and future directions"

### Sheet: Sheet1
animal	sulfonylureas	alphaglucosidaseinhibitors	thiazolidinediones	dpp4	glp1	sulfonylureas_	alphaglucosidaseinhibitors_	thiazolidinediones_	dpp4_	glp1_	sulfonylureas_p	alphaglucosidaseinhibitors_p	thiazolidinediones_p	dpp4_p	glp1_p	sulfonylureas_l	alphaglucosidaseinhibitors_l	thiazolidinediones_l	dpp4_l	glp1_l	sulfonylureas_u	alphaglucosidaseinhibitors_u	thiazolidinediones_u	dpp4_u	glp1_u
Cats	3	0	1	2	2	13	16	25	14	16	0.375	0	0.125	0.25	0.25	0.0395199	0	0	0	0	0.71048	0	0.354177	0.550062	0.550062
Cattle	2	1	3	0	1	15	10	18	26	21	0.285714	0.142857	0.428571	0	0.142857	0	0	0.0619654	0	0	0.620378	0.402087	0.795177	0	0.402087
Cercopithecus aethiops	1	0	6	0	1	20	16	12	26	21	0.125	0	0.75	0	0.125	0	0	0.449937	0	0	0.354177	0	1	0	0.354177
Chinchilla	2	0	0	0	0	15	16	33	26	26	1	0	0	0	0	1	0	0	0	0	1	0	0	0	0
Cricetinae	2	1	4	2	20	15	10	16	14	7	0.0689655	0.0344828	0.137931	0.0689655	0.689655	0	0	0.0124266	0	0.521273	0.161192	0.100893	0.263435	0.161192	0.858037
Cricetulus	0	0	3	1	8	25	16	18	19	13	0	0	0.25	0.0833333	0.666667	0	0	0.005	0	0.399944	0	0	0.495	0.239713	0.933389
Dogs	10	2	4	18	12	5	6	16	4	11	0.217391	0.0434783	0.0869565	0.391304	0.26087	0.0981929	0	0.00552849	0.250267	0.133973	0.33659	0.102412	0.168385	0.532342	0.387766
Gerbillinae	0	0	0	1	1	25	16	33	19	21	0	0	0	0.5	0.5	0	0	0	0	0	0	0	0	1	1
Goats	2	0	0	1	0	15	16	33	19	26	0.666667	0	0	0.333333	0	0.133222	0	0	0	0	1	0	0	0.866778	0
Guinea Pigs	1	0	0	0	0	20	16	33	26	26	1	0	0	0	0	1	0	0	0	0	1	0	0	0	0
Macaca fascicularis	0	0	2	3	2	25	16	20	12	16	0	0	0.285714	0.428571	0.285714	0	0	0	0.0619654	0	0	0	0.620378	0.795177	0.620378
Macaca mulatta	1	0	1	2	3	20	16	25	14	14	0.142857	0	0.142857	0.285714	0.428571	0	0	0	0	0.0619654	0.402087	0	0.402087	0.620378	0.795177
Mice, Congenic	0	0	2	0	0	25	16	20	26	26	0	0	1	0	0	0	0	1	0	0	0	0	1	0	0
Mice, Inbred BALB	2	2	2	0	3	15	6	20	26	14	0.222222	0.222222	0.222222	0	0.333333	0	0	0	0	0.0253491	0.493839	0.493839	0.493839	0	0.641318
Mice, Inbred C57BL	8	10	80	28	58	6	3	1	2	1	0.0434783	0.0543478	0.434783	0.152174	0.315217	0.0140116	0.0215908	0.363153	0.100274	0.248086	0.0729449	0.0871048	0.506412	0.204074	0.382349
Mice, Inbred DBA	0	1	2	0	0	25	10	20	26	26	0	0.333333	0.666667	0	0	0	0	0.133222	0	0	0	0.866778	1	0	0
Mice, Inbred ICR	11	7	5	16	13	4	4	14	5	10	0.211538	0.134615	0.0961538	0.307692	0.25	0.100534	0.0418456	0.0160257	0.182245	0.132306	0.322543	0.227385	0.176282	0.43314	0.367694
Mice, Inbred NOD	0	0	6	2	2	25	16	12	14	16	0	0	0.6	0.2	0.2	0	0	0.296358	0	0	0	0	0.903642	0.447923	0.447923
Mice, Knockout	5	0	22	6	12	10	16	9	11	11	0.111111	0	0.488889	0.133333	0.266667	0.0192879	0	0.342835	0.0340114	0.13746	0.202934	0	0.634943	0.232655	0.395873
Mice, Mutant Strains	7	2	47	15	28	7	6	5	8	5	0.0707071	0.020202	0.474747	0.151515	0.282828	0.0202123	0	0.376379	0.0808853	0.19411	0.121202	0.0479163	0.573115	0.222145	0.371546
Mice, Nude	0	0	0	0	1	25	16	33	26	21	0	0	0	0	1	0	0	0	0	1	0	0	0	0	1
Mice, Obese	7	1	33	14	18	7	10	8	9	9	0.0958904	0.0136986	0.452055	0.191781	0.246575	0.0283455	0	0.337883	0.101465	0.1477	0.163435	0.0403634	0.566227	0.282096	0.345451
Mice, Transgenic	6	0	35	9	19	9	16	7	10	8	0.0869565	0	0.507246	0.130435	0.275362	0.0204708	0	0.389281	0.0509692	0.169961	0.153442	0	0.625212	0.2099	0.380763
Rabbits	37	1	8	1	0	3	10	10	19	26	0.787234	0.0212766	0.170213	0.0212766	0	0.670228	0	0.0627677	0	0	0.904241	0.0625327	0.277658	0.0625327	0
Rats, Inbred BN	1	0	1	0	0	20	16	25	26	26	0.5	0	0.5	0	0	0	0	0	0	0	1	0	1	0	0
Rats, Inbred DAHL	1	0	0	0	0	20	16	33	26	26	1	0	0	0	0	1	0	0	0	0	1	0	0	0	0
Rats, Inbred F344	0	0	2	3	1	25	16	20	12	21	0	0	0.333333	0.5	0.166667	0	0	0	0.0999167	0	0	0	0.710536	0.900083	0.464871
Rats, Inbred Lew	0	0	1	0	0	25	16	25	26	26	0	0	1	0	0	0	0	1	0	0	0	0	1	0	0
Rats, Inbred OLETF	3	1	1	2	2	13	10	25	14	16	0.333333	0.111111	0.111111	0.222222	0.222222	0.0253491	0	0	0	0	0.641318	0.316434	0.316434	0.493839	0.493839
Rats, Inbred SHR	0	0	5	1	0	25	16	14	19	26	0	0	0.833333	0.166667	0	0	0	0.535129	0	0	0	0	1	0.464871	0
Rats, Inbred WF	0	0	1	0	0	25	16	25	26	26	0	0	1	0	0	0	0	1	0	0	0	0	1	0	0
Rats, Inbred WKY	0	0	1	1	0	25	16	25	19	26	0	0	0.5	0.5	0	0	0	0	0	0	0	0	1	1	0
Rats, Long-Evans	0	0	8	0	0	25	16	10	26	26	0	0	1	0	0	0	0	1	0	0	0	0	1	0	0
Rats, Mutant Strains	5	4	52	16	32	10	5	3	5	3	0.0458716	0.0366972	0.477064	0.146789	0.293578	0.0065964	0.00139999	0.383296	0.0803508	0.208084	0.0851467	0.0719945	0.570832	0.213227	0.379072
Rats, Sprague-Dawley	43	14	44	25	44	2	2	6	3	2	0.252941	0.0823529	0.258824	0.147059	0.258824	0.187595	0.0410283	0.192983	0.093819	0.192983	0.318287	0.123678	0.324664	0.200299	0.324664
Rats, Wistar	205	32	61	39	26	1	1	2	1	6	0.564738	0.0881543	0.168044	0.107438	0.0716253	0.513735	0.0589877	0.129579	0.0755813	0.0450978	0.615742	0.117321	0.206509	0.139295	0.0981529
Rats, Zucker	4	2	48	16	31	12	6	4	5	4	0.039604	0.019802	0.475248	0.158416	0.306931	0.00156839	0	0.377853	0.0872054	0.21698	0.0776395	0.046973	0.572642	0.229626	0.396881
Swine, Miniature	0	0	0	1	2	25	16	33	19	16	0	0	0	0.333333	0.666667	0	0	0	0	0.133222	0	0	0	0.866778	1
Zebrafish	0	0	1	0	0	25	16	25	26	26	0	0	1	0	0	0	0	1	0	0	0	0	1	0	0
animal	Cats	Cattle	Cercopithecus aethiops	Chinchilla	Cricetinae	Cricetulus	Dogs	Gerbillinae	Goats	Guinea Pigs	Macaca fascicularis	Macaca mulatta	Mice, Congenic	Mice, Inbred BALB	Mice, Inbred C57BL	Mice, Inbred DBA	Mice, Inbred ICR	Mice, Inbred NOD	Mice, Knockout	Mice, Mutant Strains	Mice, Nude	Mice, Obese	Mice, Transgenic	Rabbits	Rats, Inbred BN	Rats, Inbred DAHL	Rats, Inbred F344	Rats, Inbred Lew	Rats, Inbred OLETF	Rats, Inbred SHR	Rats, Inbred WF	Rats, Inbred WKY	Rats, Long-Evans	Rats, Mutant Strains	Rats, Sprague-Dawley	Rats, Wistar	Rats, Zucker	Swine, Miniature	Zebrafish
sulfonylureas	3	2	1	2	2	0	10	0	2	1	0	1	0	2	8	0	11	0	5	7	0	7	6	37	1	1	0	0	3	0	0	0	0	5	43	205	4	0	0
alphaglucosidaseinhibitors	0	1	0	0	1	0	2	0	0	0	0	0	0	2	10	1	7	0	0	2	0	1	0	1	0	0	0	0	1	0	0	0	0	4	14	32	2	0	0
thiazolidinediones	1	3	6	0	4	3	4	0	0	0	2	1	2	2	80	2	5	6	22	47	0	33	35	8	1	0	2	1	1	5	1	1	8	52	44	61	48	0	1
dpp4	2	0	0	0	2	1	18	1	1	0	3	2	0	0	28	0	16	2	6	15	0	14	9	1	0	0	3	0	2	1	0	1	0	16	25	39	16	1	0
glp1	2	1	1	0	20	8	12	1	0	0	2	3	0	3	58	0	13	2	12	28	1	18	19	0	0	0	1	0	2	0	0	0	0	32	44	26	31	2	0
sulfonylureas_	13	15	20	15	15	25	5	25	15	20	25	20	25	15	6	25	4	25	10	7	25	7	9	3	20	20	25	25	13	25	25	25	25	10	2	1	12	25	25
alphaglucosidaseinhibitors_	16	10	16	16	10	16	6	16	16	16	16	16	16	6	3	10	4	16	16	6	16	10	16	10	16	16	16	16	10	16	16	16	16	5	2	1	6	16	16
thiazolidinediones_	25	18	12	33	16	18	16	33	33	33	20	25	20	20	1	20	14	12	9	5	33	8	7	10	25	33	20	25	25	14	25	25	10	3	6	2	4	33	25
dpp4_	14	26	26	26	14	19	4	19	19	26	12	14	26	26	2	26	5	14	11	8	26	9	10	19	26	26	12	26	14	19	26	19	26	5	3	1	5	19	26
glp1_	16	21	21	26	7	13	11	21	26	26	16	14	26	14	1	26	10	16	11	5	21	9	8	26	26	26	21	26	16	26	26	26	26	3	2	6	4	16	26
sulfonylureas_p	0.375	0.285714	0.125	1	0.0689655	0	0.217391	0	0.666667	1	0	0.142857	0	0.222222	0.0434783	0	0.211538	0	0.111111	0.0707071	0	0.0958904	0.0869565	0.787234	0.5	1	0	0	0.333333	0	0	0	0	0.0458716	0.252941	0.564738	0.039604	0	0
alphaglucosidaseinhibitors_p	0	0.142857	0	0	0.0344828	0	0.0434783	0	0	0	0	0	0	0.222222	0.0543478	0.333333	0.134615	0	0	0.020202	0	0.0136986	0	0.0212766	0	0	0	0	0.111111	0	0	0	0	0.0366972	0.0823529	0.0881543	0.019802	0	0
thiazolidinediones_p	0.125	0.428571	0.75	0	0.137931	0.25	0.0869565	0	0	0	0.285714	0.142857	1	0.222222	0.434783	0.666667	0.0961538	0.6	0.488889	0.474747	0	0.452055	0.507246	0.170213	0.5	0	0.333333	1	0.111111	0.833333	1	0.5	1	0.477064	0.258824	0.168044	0.475248	0	1
dpp4_p	0.25	0	0	0	0.0689655	0.0833333	0.391304	0.5	0.333333	0	0.428571	0.285714	0	0	0.152174	0	0.307692	0.2	0.133333	0.151515	0	0.191781	0.130435	0.0212766	0	0	0.5	0	0.222222	0.166667	0	0.5	0	0.146789	0.147059	0.107438	0.158416	0.333333	0
glp1_p	0.25	0.142857	0.125	0	0.689655	0.666667	0.26087	0.5	0	0	0.285714	0.428571	0	0.333333	0.315217	0	0.25	0.2	0.266667	0.282828	1	0.246575	0.275362	0	0	0	0.166667	0	0.222222	0	0	0	0	0.293578	0.258824	0.0716253	0.306931	0.666667	0
sulfonylureas_l	0.0395199	0	0	1	0	0	0.0981929	0	0.133222	1	0	0	0	0	0.0140116	0	0.100534	0	0.0192879	0.0202123	0	0.0283455	0.0204708	0.670228	0	1	0	0	0.0253491	0	0	0	0	0.0065964	0.187595	0.513735	0.00156839	0	0
alphaglucosidaseinhibitors_l	0	0	0	0	0	0	0	0	0	0	0	0	0	0	0.0215908	0	0.0418456	0	0	0	0	0	0	0	0	0	0	0	0	0	0	0	0	0.00139999	0.0410283	0.0589877	0	0	0
thiazolidinediones_l	0	0.0619654	0.449937	0	0.0124266	0.005	0.00552849	0	0	0	0	0	1	0	0.363153	0.133222	0.0160257	0.296358	0.342835	0.376379	0	0.337883	0.389281	0.0627677	0	0	0	1	0	0.535129	1	0	1	0.383296	0.192983	0.129579	0.377853	0	1
dpp4_l	0	0	0	0	0	0	0.250267	0	0	0	0.0619654	0	0	0	0.100274	0	0.182245	0	0.0340114	0.0808853	0	0.101465	0.0509692	0	0	0	0.0999167	0	0	0	0	0	0	0.0803508	0.093819	0.0755813	0.0872054	0	0
glp1_l	0	0	0	0	0.521273	0.399944	0.133973	0	0	0	0	0.0619654	0	0.0253491	0.248086	0	0.132306	0	0.13746	0.19411	1	0.1477	0.169961	0	0	0	0	0	0	0	0	0	0	0.208084	0.192983	0.0450978	0.21698	0.133222	0
sulfonylureas_u	0.71048	0.620378	0.354177	1	0.161192	0	0.33659	0	1	1	0	0.402087	0	0.493839	0.0729449	0	0.322543	0	0.202934	0.121202	0	0.163435	0.153442	0.904241	1	1	0	0	0.641318	0	0	0	0	0.0851467	0.318287	0.615742	0.0776395	0	0
alphaglucosidaseinhibitors_u	0	0.402087	0	0	0.100893	0	0.102412	0	0	0	0	0	0	0.493839	0.0871048	0.866778	0.227385	0	0	0.0479163	0	0.0403634	0	0.0625327	0	0	0	0	0.316434	0	0	0	0	0.0719945	0.123678	0.117321	0.046973	0	0
thiazolidinediones_u	0.354177	0.795177	1	0	0.263435	0.495	0.168385	0	0	0	0.620378	0.402087	1	0.493839	0.506412	1	0.176282	0.903642	0.634943	0.573115	0	0.566227	0.625212	0.277658	1	0	0.710536	1	0.316434	1	1	1	1	0.570832	0.324664	0.206509	0.572642	0	1
dpp4_u	0.550062	0	0	0	0.161192	0.239713	0.532342	1	0.866778	0	0.795177	0.620378	0	0	0.204074	0	0.43314	0.447923	0.232655	0.222145	0	0.282096	0.2099	0.0625327	0	0	0.900083	0	0.493839	0.464871	0	1	0	0.213227	0.200299	0.139295	0.229626	0.866778	0
glp1_u	0.550062	0.402087	0.354177	0	0.858037	0.933389	0.387766	1	0	0	0.620378	0.795177	0	0.641318	0.382349	0	0.367694	0.447923	0.395873	0.371546	1	0.345451	0.380763	0	0	0	0.464871	0	0.493839	0	0	0	0	0.379072	0.324664	0.0981529	0.396881	1	0
sulfonylureas	rank 13 prop [95%CI] 0,38[0,04-0,71]	rank 15 prop [95%CI] 0,29[0-0,62]	rank 20 prop [95%CI] 0,13[0-0,35]	rank 15 prop [95%CI] 1[1-1]	rank 15 prop [95%CI] 0,07[0-0,16]		rank 5 prop [95%CI] 0,22[0,1-0,34]		rank 15 prop [95%CI] 0,67[0,13-1]	rank 20 prop [95%CI] 1[1-1]		rank 20 prop [95%CI] 0,14[0-0,4]		rank 15 prop [95%CI] 0,22[0-0,49]	rank 6 prop [95%CI] 0,04[0,01-0,07]		rank 4 prop [95%CI] 0,21[0,1-0,32]		rank 10 prop [95%CI] 0,11[0,02-0,2]	rank 7 prop [95%CI] 0,07[0,02-0,12]		rank 7 prop [95%CI] 0,1[0,03-0,16]	rank 9 prop [95%CI] 0,09[0,02-0,15]	rank 3 prop [95%CI] 0,79[0,67-0,9]	rank 20 prop [95%CI] 0,5[0-1]	rank 20 prop [95%CI] 1[1-1]			rank 13 prop [95%CI] 0,33[0,03-0,64]					rank 10 prop [95%CI] 0,05[0,01-0,09]	rank 2 prop [95%CI] 0,25[0,19-0,32]	rank 1 prop [95%CI] 0,56[0,51-0,62]	rank 12 prop [95%CI] 0,04[0-0,08]
alphaglucosidaseinhibitors		rank 10 prop [95%CI] 0,14[0-0,4]			rank 10 prop [95%CI] 0,03[0-0,1]		rank 6 prop [95%CI] 0,04[0-0,1]							rank 6 prop [95%CI] 0,22[0-0,49]	rank 3 prop [95%CI] 0,05[0,02-0,09]	rank 10 prop [95%CI] 0,33[0-0,87]	rank 4 prop [95%CI] 0,13[0,04-0,23]			rank 6 prop [95%CI] 0,02[0-0,05]		rank 10 prop [95%CI] 0,01[0-0,04]		rank 10 prop [95%CI] 0,02[0-0,06]					rank 10 prop [95%CI] 0,11[0-0,32]					rank 5 prop [95%CI] 0,04[0-0,07]	rank 2 prop [95%CI] 0,08[0,04-0,12]	rank 1 prop [95%CI] 0,09[0,06-0,12]	rank 6 prop [95%CI] 0,02[0-0,05]
thiazolidinediones	rank 25 prop [95%CI] 0,13[0-0,35]	rank 18 prop [95%CI] 0,43[0,06-0,8]	rank 12 prop [95%CI] 0,75[0,45-1]		rank 16 prop [95%CI] 0,14[0,01-0,26]	rank 18 prop [95%CI] 0,25[0-0,5]	rank 16 prop [95%CI] 0,09[0,01-0,17]				rank 20 prop [95%CI] 0,29[0-0,62]	rank 25 prop [95%CI] 0,14[0-0,4]	rank 20 prop [95%CI] 1[1-1]	rank 20 prop [95%CI] 0,22[0-0,49]	rank 1 prop [95%CI] 0,43[0,36-0,51]	rank 20 prop [95%CI] 0,67[0,13-1]	rank 14 prop [95%CI] 0,1[0,02-0,18]	rank 12 prop [95%CI] 0,6[0,3-0,9]	rank 9 prop [95%CI] 0,49[0,34-0,63]	rank 5 prop [95%CI] 0,47[0,38-0,57]		rank 8 prop [95%CI] 0,45[0,34-0,57]	rank 7 prop [95%CI] 0,51[0,39-0,63]	rank 10 prop [95%CI] 0,17[0,06-0,28]	rank 25 prop [95%CI] 0,5[0-1]		rank 20 prop [95%CI] 0,33[0-0,71]	rank 25 prop [95%CI] 1[1-1]	rank 25 prop [95%CI] 0,11[0-0,32]	rank 14 prop [95%CI] 0,83[0,54-1]	rank 25 prop [95%CI] 1[1-1]	rank 25 prop [95%CI] 0,5[0-1]	rank 10 prop [95%CI] 1[1-1]	rank 3 prop [95%CI] 0,48[0,38-0,57]	rank 6 prop [95%CI] 0,26[0,19-0,32]	rank 2 prop [95%CI] 0,17[0,13-0,21]	rank 4 prop [95%CI] 0,48[0,38-0,57]		rank 25 prop [95%CI] 1[1-1]
dpp4	rank 14 prop [95%CI] 0,25[0-0,55]				rank 14 prop [95%CI] 0,07[0-0,16]	rank 19 prop [95%CI] 0,08[0-0,24]	rank 4 prop [95%CI] 0,39[0,25-0,53]	rank 19 prop [95%CI] 0,5[0-1]	rank 19 prop [95%CI] 0,33[0-0,87]		rank 12 prop [95%CI] 0,43[0,06-0,8]	rank 14 prop [95%CI] 0,29[0-0,62]			rank 2 prop [95%CI] 0,15[0,1-0,2]		rank 5 prop [95%CI] 0,31[0,18-0,43]	rank 14 prop [95%CI] 0,2[0-0,45]	rank 11 prop [95%CI] 0,13[0,03-0,23]	rank 8 prop [95%CI] 0,15[0,08-0,22]		rank 9 prop [95%CI] 0,19[0,1-0,28]	rank 10 prop [95%CI] 0,13[0,05-0,21]	rank 19 prop [95%CI] 0,02[0-0,06]			rank 12 prop [95%CI] 0,5[0,1-0,9]		rank 14 prop [95%CI] 0,22[0-0,49]	rank 19 prop [95%CI] 0,17[0-0,46]		rank 19 prop [95%CI] 0,5[0-1]		rank 5 prop [95%CI] 0,15[0,08-0,21]	rank 3 prop [95%CI] 0,15[0,09-0,2]	rank 1 prop [95%CI] 0,11[0,08-0,14]	rank 5 prop [95%CI] 0,16[0,09-0,23]	rank 19 prop [95%CI] 0,33[0-0,87]
glp1	rank 16 prop [95%CI] 0,25[0-0,55]	rank 21 prop [95%CI] 0,14[0-0,4]	rank 21 prop [95%CI] 0,13[0-0,35]		rank 7 prop [95%CI] 0,69[0,52-0,86]	rank 13 prop [95%CI] 0,67[0,4-0,93]	rank 11 prop [95%CI] 0,26[0,13-0,39]	rank 21 prop [95%CI] 0,5[0-1]			rank 16 prop [95%CI] 0,29[0-0,62]	rank 14 prop [95%CI] 0,43[0,06-0,8]		rank 14 prop [95%CI] 0,33[0,03-0,64]	rank 1 prop [95%CI] 0,32[0,25-0,38]		rank 10 prop [95%CI] 0,25[0,13-0,37]	rank 16 prop [95%CI] 0,2[0-0,45]	rank 11 prop [95%CI] 0,27[0,14-0,4]	rank 5 prop [95%CI] 0,28[0,19-0,37]	rank 21 prop [95%CI] 1[1-1]	rank 9 prop [95%CI] 0,25[0,15-0,35]	rank 8 prop [95%CI] 0,28[0,17-0,38]				rank 21 prop [95%CI] 0,17[0-0,46]		rank 16 prop [95%CI] 0,22[0-0,49]					rank 3 prop [95%CI] 0,29[0,21-0,38]	rank 2 prop [95%CI] 0,26[0,19-0,32]	rank 6 prop [95%CI] 0,07[0,05-0,1]	rank 4 prop [95%CI] 0,31[0,22-0,4]	rank 16 prop [95%CI] 0,67[0,13-1]
	alpha
giyburide_ chlorpropamide_ tolbutamide_ glibornuride_ tolazamide_ glipizide_ gliquidone_ gliclazide_ glisoxepide_ glimepiride_ phenformin_ metformin_	0.8198
acarbose_ miglitol_ voglibose_	0.5973
troglitazone_ rosiglitazone_ pioglitazone_	0.9178
sitagliptin_ vildagliptin_ saxagliptin_ alogliptin_ linagliptin_ gemigliptin_	0.8535
exenatide_ liraglutide_ lixisenatide_ albiglutide_ dulaglutide_	0.6433
dapagliflozin_ canagliflozin_ empagliflozin_	0.7723
repaglinide_ nateglinide_ benfluorex_ mitiglinide_	0.7036
total	0.9081
	Cats	Cattle	Cercopithecus aethiops	Chinchilla	Cricetinae	Cricetulus	Dogs	Gerbillinae	Goats	Guinea Pigs	Macaca fascicularis	Macaca mulatta	Mice, Congenic	Mice, Inbred BALB	Mice, Inbred C57BL	Mice, Inbred DBA	Mice, Inbred ICR	Mice, Inbred NOD	Mice, Knockout	Mice, Mutant Strains	Mice, Nude	Mice, Obese	Mice, Transgenic	Rabbits	Rats, Inbred BN	Rats, Inbred DAHL	Rats, Inbred F344	Rats, Inbred Lew	Rats, Inbred OLETF	Rats, Inbred SHR	Rats, Inbred WF	Rats, Inbred WKY	Rats, Long-Evans	Rats, Mutant Strains	Rats, Sprague-Dawley	Rats, Wistar	Rats, Zucker	Swine, Miniature	Zebrafish
sulfonylureas	13	15	20	15	15		5		15	20		20		15	6		4		10	7		7	9	3	20	20			13					10	2	1	12
alphaglucosidaseinhibitors		10			10		6							6	3	10	4			6		10		10					10					5	2	1	6
thiazolidinediones	25	18	12		16	18	16				20	25	20	20	1	20	14	12	9	5		8	7	10	25		20	25	25	14	25	25	10	3	6	2	4		25
dpp4	14				14	19	4	19	19		12	14			2		5	14	11	8		9	10	19			12		14	19		19		5	3	1	5	19
glp1	16	21	21		7	13	11	21			16	14		14	1		10	16	11	5	21	9	8				21		16					3	2	6	4	16
sulfonylureas	0.38[0.04-0.71]	0.29[0-0.62]	0.13[0-0.35]	1[1-1]	0.07[0-0.16]		0.22[0.1-0.34]		0.67[0.13-1]	1[1-1]		0.14[0-0.4]		0.22[0-0.49]	0.04[0.01-0.07]		0.21[0.1-0.32]		0.11[0.02-0.2]	0.07[0.02-0.12]		0.1[0.03-0.16]	0.09[0.02-0.15]	0.79[0.67-0.9]	0.5[0-1]	1[1-1]			0.33[0.03-0.64]					0.05[0.01-0.09]	0.25[0.19-0.32]	0.56[0.51-0.62]	0.04[0-0.08]
alphaglucosidaseinhibitors		0.14[0-0.4]			0.03[0-0.1]		0.04[0-0.1]							0.22[0-0.49]	0.05[0.02-0.09]	0.33[0-0.87]	0.13[0.04-0.23]			0.02[0-0.05]		0.01[0-0.04]		0.02[0-0.06]					0.11[0-0.32]					0.04[0-0.07]	0.08[0.04-0.12]	0.09[0.06-0.12]	0.02[0-0.05]
thiazolidinediones	0.13[0-0.35]	0.43[0.06-0.8]	0.75[0.45-1]		0.14[0.01-0.26]	0.25[0-0.5]	0.09[0.01-0.17]				0.29[0-0.62]	0.14[0-0.4]	1[1-1]	0.22[0-0.49]	0.43[0.36-0.51]	0.67[0.13-1]	0.1[0.02-0.18]	0.6[0.3-0.9]	0.49[0.34-0.63]	0.47[0.38-0.57]		0.45[0.34-0.57]	0.51[0.39-0.63]	0.17[0.06-0.28]	0.5[0-1]		0.33[0-0.71]	1[1-1]	0.11[0-0.32]	0.83[0.54-1]	1[1-1]	0.5[0-1]	1[1-1]	0.48[0.38-0.57]	0.26[0.19-0.32]	0.17[0.13-0.21]	0.48[0.38-0.57]		1[1-1]
dpp4	0.25[0-0.55]				0.07[0-0.16]	0.08[0-0.24]	0.39[0.25-0.53]	0.5[0-1]	0.33[0-0.87]		0.43[0.06-0.8]	0.29[0-0.62]			0.15[0.1-0.2]		0.31[0.18-0.43]	0.2[0-0.45]	0.13[0.03-0.23]	0.15[0.08-0.22]		0.19[0.1-0.28]	0.13[0.05-0.21]	0.02[0-0.06]			0.5[0.1-0.9]		0.22[0-0.49]	0.17[0-0.46]		0.5[0-1]		0.15[0.08-0.21]	0.15[0.09-0.2]	0.11[0.08-0.14]	0.16[0.09-0.23]	0.33[0-0.87]
glp1	0.25[0-0.55]	0.14[0-0.4]	0.13[0-0.35]		0.69[0.52-0.86]	0.67[0.4-0.93]	0.26[0.13-0.39]	0.5[0-1]			0.29[0-0.62]	0.43[0.06-0.8]		0.33[0.03-0.64]	0.32[0.25-0.38]		0.25[0.13-0.37]	0.2[0-0.45]	0.27[0.14-0.4]	0.28[0.19-0.37]	1[1-1]	0.25[0.15-0.35]	0.28[0.17-0.38]				0.17[0-0.46]		0.22[0-0.49]					0.29[0.21-0.38]	0.26[0.19-0.32]	0.07[0.05-0.1]	0.31[0.22-0.4]	0.67[0.13-1]
sulfonylureas							Dogs										Mice, Inbred ICR							Rabbits											Rats, Sprague-Dawley	Rats, Wistar
alphaglucosidaseinhibitors															Mice, Inbred C57BL		Mice, Inbred ICR																	Rats, Mutant Strains	Rats, Sprague-Dawley	Rats, Wistar
thiazolidinediones															Mice, Inbred C57BL					Mice, Mutant Strains														Rats, Mutant Strains		Rats, Wistar	Rats, Zucker
dpp4							Dogs								Mice, Inbred C57BL		Mice, Inbred ICR																	Rats, Mutant Strains	Rats, Sprague-Dawley	Rats, Wistar	Rats, Zucker
glp1															Mice, Inbred C57BL					Mice, Mutant Strains														Rats, Mutant Strains	Rats, Sprague-Dawley		Rats, Zucker
sulfonylureas							Dogs0.22[0.1-0.34]										Mice, Inbred ICR0.21[0.1-0.32]							Rabbits0.79[0.67-0.9]											Rats, Sprague-Dawley0.25[0.19-0.32]	Rats, Wistar0.56[0.51-0.62]
alphaglucosidaseinhibitors															Mice, Inbred C57BL0.05[0.02-0.09]		Mice, Inbred ICR0.13[0.04-0.23]																	Rats, Mutant Strains0.04[0-0.07]	Rats, Sprague-Dawley0.08[0.04-0.12]	Rats, Wistar0.09[0.06-0.12]
thiazolidinediones															Mice, Inbred C57BL0.43[0.36-0.51]					Mice, Mutant Strains0.47[0.38-0.57]														Rats, Mutant Strains0.48[0.38-0.57]		Rats, Wistar0.17[0.13-0.21]	Rats, Zucker0.48[0.38-0.57]
dpp4							Dogs0.39[0.25-0.53]								Mice, Inbred C57BL0.15[0.1-0.2]		Mice, Inbred ICR0.31[0.18-0.43]																	Rats, Mutant Strains0.15[0.08-0.21]	Rats, Sprague-Dawley0.15[0.09-0.2]	Rats, Wistar0.11[0.08-0.14]	Rats, Zucker0.16[0.09-0.23]
glp1															Mice, Inbred C57BL0.32[0.25-0.38]					Mice, Mutant Strains0.28[0.19-0.37]														Rats, Mutant Strains0.29[0.21-0.38]	Rats, Sprague-Dawley0.26[0.19-0.32]		Rats, Zucker0.31[0.22-0.4]
sulfonylureas							Dogs0.22[0.1-0.34]										Mice, Inbred ICR0.21[0.1-0.32]							Rabbits0.79[0.67-0.9]											Rats, Sprague-Dawley0.25[0.19-0.32]	Rats, Wistar0.56[0.51-0.62]
alphaglucosidaseinhibitors															Mice, Inbred C57BL0.05[0.02-0.09]		Mice, Inbred ICR0.13[0.04-0.23]																	Rats, Mutant Strains0.04[0-0.07]	Rats, Sprague-Dawley0.08[0.04-0.12]	Rats, Wistar0.09[0.06-0.12]
thiazolidinediones															Mice, Inbred C57BL0.43[0.36-0.51]					Mice, Mutant Strains0.47[0.38-0.57]														Rats, Mutant Strains0.48[0.38-0.57]		Rats, Wistar0.17[0.13-0.21]	Rats, Zucker0.48[0.38-0.57]
dpp4							Dogs0.39[0.25-0.53]								Mice, Inbred C57BL0.15[0.1-0.2]		Mice, Inbred ICR0.31[0.18-0.43]																	Rats, Mutant Strains0.15[0.08-0.21]	Rats, Sprague-Dawley0.15[0.09-0.2]	Rats, Wistar0.11[0.08-0.14]	Rats, Zucker0.16[0.09-0.23]
glp1															Mice, Inbred C57BL0.32[0.25-0.38]					Mice, Mutant Strains0.28[0.19-0.37]														Rats, Mutant Strains0.29[0.21-0.38]	Rats, Sprague-Dawley0.26[0.19-0.32]		Rats, Zucker0.31[0.22-0.4]

### Sheet: Sheet2
	1	2	3	4	5
Sulfonylureas	Rats, Wistar	Rats, Sprague-Dawley	Rabbits	Mice, Inbred ICR	Dogs
	55.56 [50.49-60.63]	11.65 [8.38-14.93]	10.03 [6.96-13.09]	2.98 [1.25-4.72]	2.71 [1.05-4.37]
Alpha glucosidase inhibitors	Rats, Wistar	Rats, Sprague-Dawley	Mice, Inbred C57BL	Mice, Inbred ICR	Rats, Mutant Strains
	39.51 [28.86-50.15]	17.28 [9.05-25.52]	12.35 [5.18-19.51]	8.64 [2.52-14.76]	4.94 [0.22-9.66]
Thiazolidinediones	Mice, Inbred C57BL	Rats, Wistar	Rats, Mutant Strains	Rats, Zucker	Mice, Mutant Strains
	16.26 [13-19.52]	12.4 [9.49-15.31]	10.57 [7.85-13.29]	9.76 [7.13-12.38]	9.55 [6.96-12.15]
Dipeptidyl peptidase 4 (DPP-4) inhibitors	Rats, Wistar	Mice, Inbred C57BL	Rats, Sprague-Dawley	Dogs	Mice, Inbred ICR
	17.33 [12.39-22.28]	12.44 [8.13-16.76]	11.11 [7-15.22]	8 [4.46-11.54]	7.11 [3.75-10.47]
					Rats, Mutant Strains
					7.11 [3.75-10.47]
					Rats, Zucker
					7.11 [3.75-10.47]
Glucagon-like peptide-1 (GLP-1) analogues	Mice, Inbred C57BL	Rats, Sprague-Dawley	Rats, Mutant Strains	Rats, Zucker	Mice, Mutant Strains
	16.96 [12.98-20.94]	12.87 [9.32-16.41]	9.36 [6.27-12.44]	9.06 [6.02-12.11]	8.19 [5.28-11.09]
